# Alterations of oral microbiota and impact on the gut microbiome in type 1 diabetes mellitus revealed by multi-omic analysis

**DOI:** 10.1101/2022.02.13.480246

**Authors:** B.J. Kunath, O. Hickl, P. Queirós, C. Martin-Gallausiaux, L.A. Lebrun, R. Halder, C.C. Laczny, T.S.B. Schmidt, M.R. Hayward, D. Becher, A. Heintz-Buschart, C. de Beaufort, P. Bork, P. May, P. Wilmes

## Abstract

**Background:** Alterations of the gut microbiome have been linked to multiple chronic diseases. However, the drivers of such changes remain largely unknown. The oral cavity acts as a major route of exposure to exogenous factors including pathogens, and processes therein may affect the communities in the subsequent compartments of the gastrointestinal tract. Here, we perform strain-resolved, integrated multi-omic analyses of saliva and stool samples collected from eight families with multiple cases of type 1 diabetes mellitus (T1DM).

**Results:** We identified distinct oral microbiota mostly reflecting competition between streptococcal species. More specifically, we found a decreased abundance of the commensal *Streptococcus salivarius* in the oral cavity of T1DM individuals, which is linked to its apparent competition with the pathobiont *Streptococcus mutans*. The decrease in *S. salivarius* in the oral cavity was also associated with its decrease in the gut as well as higher abundances in facultative anaerobes including *Enterobacteria*. In addition, we found evidence of gut inflammation in T1DM as reflected in the expression profiles of the *Enterobacteria* as well as in the human gut proteome. Finally, we were able to follow transmitted strain-variants from the oral cavity to the gut at the metagenomic, metatranscriptomic and metaproteomic levels, highlighting not only the transfer, but also the activity of the transmitted taxa along the gastrointestinal tract.

**Conclusions:** Alterations of the oral microbiome in the context of T1DM impact the microbial communities in the lower gut, in particular through the reduction of “oral-to-gut” transfer of *Streptococcus salivarius*. Our results indicate that the observed oral-cavity-driven gut microbiome changes may contribute towards the inflammatory processes involved in T1DM. Through the integration of multi-omic analyses, we resolve strain-variant “mouth-to-gut” transfer in a disease context.
