## Supplementary material for "Alterations of oral microbiota and impact on the gut microbiome in type 1 diabetes mellitus revealed by multi-omic analysis": Supplemetary Table 3

### Sheet: Legend
Metric	Description
species	Based on Kraken2 read classification
identifier	Functional identifier
baseMean	Mean of normalized counts for all samples
log2FoldChange	Log2 fold change from sick
lfcSE	Log2 fold change standard error
stat	Wald statistic
pvalue	Significance value
padj	FDR/Benjamini-Hochberg adjusted significance value
annotations	Annotations associated with the identifier
N_Genera	Number of genera found possessing/expressing the function
Genera	Genera found possessing/expressing the function
N_Families	Number of families found possessing/expressing the function
Families	Families found possessing/expressing the function

### Sheet: Gut_Species_MG
species	baseMean	log2FoldChange	lfcSE	stat	pvalue	padj
Anaerotruncus colihominis	1447.73	18.4789	3.22423	5.73126	9.96897e-09	7.47672e-07
Bacteroides fragilis 638R	2849.38	-14.2121	2.69331	-5.27681	1.31452e-07	4.1683e-06
Bacteroides zoogleoformans	2661.91	-14.3269	2.72031	-5.26664	1.38943e-07	4.1683e-06
Barnesiella viscericola DSM 18177	2974.22	-15.0485	2.81629	-5.34337	9.12353e-08	4.1683e-06
Clostridium sp. AF36-18BH	4226	12.4435	2.57734	4.82805	1.37879e-06	3.44697e-05
Escherichia coli	15699.2	17.423	2.69655	6.46122	1.0386e-10	1.55791e-08
Lachnoclostridium phocaeense	1440.43	-14.6465	3.23882	-4.52217	6.12087e-06	0.000114766
Streptococcus salivarius	2839.33	-15.2533	3.22161	-4.73467	2.19412e-06	4.7017e-05
Sutterella wadsworthensis	13013.9	8.97913	2.48531	3.61289	0.000302809	0.00504682

### Sheet: Gut_Species_MT
species	baseMean	log2FoldChange	lfcSE	stat	pvalue	padj
[Clostridium] spiroforme	1804.3	16.513	2.79369	5.91081	3.40421e-09	5.02121e-08
[Eubacterium] rectale ATCC 33656	12905.1	-8.50145	2.39514	-3.54946	0.000386025	0.00189796
[Eubacterium] siraeum	17977.9	12.9278	1.94017	6.66323	2.67877e-11	1.05365e-09
[Eubacterium] siraeum DSM 15702	19073	13.7599	2.51139	5.47901	4.27701e-08	5.60764e-07
[Ruminococcus] torques	3607.73	11.7403	2.61582	4.48819	7.18305e-06	4.46105e-05
Acinetobacter baumannii 25307_2	30443.6	13.4628	1.746	7.71066	1.25166e-14	1.47696e-12
Acinetobacter baumannii 855125	30568.9	-11.5737	3.22318	-3.59077	0.000329704	0.00169152
Acinetobacter sp. 25977_10	4740.31	8.23504	2.42264	3.3992	0.000675828	0.00306722
Alistipes obesi	7978.32	13.4264	2.77392	4.84023	1.29689e-06	1.02022e-05
Bacillus anthracis	2695.55	15.3517	3.23924	4.73929	2.14473e-06	1.58174e-05
Bacteroides cellulosilyticus	8332.44	-10.1487	2.31147	-4.39058	1.13048e-05	6.66986e-05
Bacteroides dorei	2370.11	11.658	3.11896	3.73779	0.000185646	0.000995736
Bacteroides dorei CL03T12C01	9412.92	-6.70489	2.64766	-2.53239	0.0113289	0.0445603
Bacteroides finegoldii	1748.41	14.238	3.11581	4.56961	4.88628e-06	3.39165e-05
Bacteroides sartorii	2089.13	15.4692	2.58869	5.97571	2.29097e-09	3.86192e-08
Bilophila wadsworthia	3407.74	13.3938	2.57333	5.20486	1.94147e-07	1.76225e-06
Eubacterium coprostanoligenes	3877.4	8.49086	2.47406	3.43196	0.000599247	0.00282844
Firmicutes bacterium AF36-19BH	3377.81	11.9925	2.63636	4.54889	5.39297e-06	3.53539e-05
Hungatella hathewayi	3072.49	14.698	2.70619	5.43124	5.59648e-08	6.60385e-07
Klebsiella pneumoniae	10534.8	10.156	3.19872	3.17502	0.00149828	0.00631419
Oscillibacter ruminantium GH1	1809.64	16.3837	3.04174	5.38627	7.19333e-08	7.71648e-07
Oscillibacter sp. ER4	6010.32	8.11671	2.48246	3.26962	0.00107691	0.00470651
Oscillibacter sp. PC13	6499.59	5.36712	2.15718	2.48803	0.0128453	0.048895
Parabacteroides merdae	48720.2	8.9459	2.06846	4.3249	1.52599e-05	8.5746e-05
Pseudoflavonifractor capillosus ATCC 29799	1596.47	16.2625	3.11046	5.22833	1.71047e-07	1.68197e-06
Pseudoflavonifractor sp. An184	2424.91	15.5114	2.98959	5.18848	2.12018e-07	1.78701e-06
Ruminococcaceae bacterium	3767.37	17.1663	2.6296	6.52809	6.66121e-11	1.54258e-09
Ruminococcus champanellensis 18P13 = JCM 17042	2525.56	17.9979	2.76215	6.51589	7.22621e-11	1.54258e-09
Ruminococcus sp. AF16-40	3206.67	-18.098	2.53462	-7.14035	9.30926e-13	5.49246e-11
Ruminococcus sp. AF37-3AC	11095.6	-16.9526	2.60667	-6.50357	7.84364e-11	1.54258e-09
Vibrio cholerae	50689.9	4.37516	1.44074	3.03675	0.00239147	0.00973082

### Sheet: Gut_Function_MG
identifier	baseMean	log2FoldChange	lfcSE	stat	pvalue	padj	annotations	N_Genera	Genera	N_Families	Families
Adenylate_cycl	97	4.9	1.23	3.98	7.0156e-05	0.0219682	pfam:Adenylate_cycl,description:Adenylate cyclase, class-I	8	Klebsiella,Serratia,Citrobacter,Pseudomonas,Enterobacter,Escherichia,Haemophilus,Hafnia	5	Hafniaceae,Enterobacteriaceae,Yersiniaceae,Pasteurellaceae,Pseudomonadaceae
adeR	466	-1.1	0.28	-3.98	7.0376e-05	0.00844508		64	Corynebacterium,Hungatella,Streptococcus,Tannerella,Coprococcus,Adlercreutzia,Oscillibacter,Paenibacillus,Lachnospira,Alistipes,Clostridium,Flavonifractor,Coprobacter,Eubacterium,Mesoflavibacter,Eggerthella,Serratia,Pseudodesulfovibrio,Lachnoclostridium,Aphanomyces,Ruminococcus,Anaeromassilibacillus,Citrobacter,Planctopirus,Butyricicoccus,Faecalibacterium,Aquabacterium,Aneurinibacillus,Bifidobact…	36	Flavobacteriaceae,Actinomycetaceae,Eubacteriaceae,Tannerellaceae,Bacillaceae,Rhizobiaceae,Clostridiaceae,Sutterellaceae,Enterococcaceae,Peptostreptococcaceae,Desulfovibrionaceae,Bacteroidaceae,Coriobacteriaceae,Yersiniaceae,Rikenellaceae,Hungateiclostridiaceae,Corynebacteriaceae,Streptococcaceae,Ruminococcaceae,Erysipelotrichaceae,Odoribacteraceae,Bifidobacteriaceae,Paenibacillaceae,Eggerthellace…
Cytochrom_CIII	2918	3.86	0.86	4.48	7.38e-06	0.00866542	pfam:Cytochrom_CIII,description:Class III cytochrome C family	11	Sphaerobacter,Slackia,Mailhella,Desulfovibrio,Homo,Bilophila,Lawsonia,Paraburkholderia,Eggerthella,Sutterella,Bordetella	7	Eggerthellaceae,Sphaerobacteraceae,Burkholderiaceae,Desulfovibrionaceae,Alcaligenaceae,Hominidae,Sutterellaceae
Cytotoxic	51	-5.92	1.37	-4.33	1.5209e-05	0.00925852	pfam:Cytotoxic,description:Cytotoxic	5	Sphingobacterium,Alkaliphilus,Ruminococcus,Roseburia,Blautia	3	Ruminococcaceae,Clostridiaceae,Lachnospiraceae
DUF1375	33	5.17	1.2	4.29	1.774e-05	0.00925852	pfam:DUF1375,	8	Klebsiella,Serratia,Citrobacter,Pseudomonas,Enterobacter,Escherichia,Haemophilus,Hafnia	5	Hafniaceae,Enterobacteriaceae,Yersiniaceae,Pasteurellaceae,Pseudomonadaceae
DUF1725	50	-8.93	2.08	-4.29	1.7532e-05	0.00925852	pfam:DUF1725,	2	Lactococcus,Homo	2	Hominidae,Streptococcaceae
DUF1910	23	-4.68	1.13	-4.12	3.7242e-05	0.0134557	pfam:DUF1910,	9	Streptococcus,Coprococcus,Ruminococcus,Bacteroides,Clostridium,Roseburia,Flavonifractor,Eubacterium,Parabacteroides	7	Ruminococcaceae,Lachnospiraceae,Bacteroidaceae,Eubacteriaceae,Tannerellaceae,Clostridiaceae,Streptococcaceae
DUF3412	43	9.26	1.9	4.88	1.064e-06	0.00166606	pfam:DUF3412,	5	Citrobacter,Enterobacter,Escherichia,Klebsiella,Hafnia	2	Enterobacteriaceae,Hafniaceae
DUF441	41	4.95	1.3	3.81	0.000137919	0.0404877	pfam:DUF441,	10	Megamonas,Enterococcus,Klebsiella,Citrobacter,Enterobacter,Halomonas,Escherichia,Haemophilus,Lactobacillus,Acidaminococcus	7	Enterococcaceae,Selenomonadaceae,Enterobacteriaceae,Lactobacillaceae,Halomonadaceae,Pasteurellaceae,Acidaminococcaceae
EcoRI	43	-9.14	2.18	-4.19	2.8358e-05	0.011259	pfam:EcoRI,description:Restriction endonuclease EcoRI	6	Coprococcus,Ruminococcus,Akkermansia,Prevotella,Blautia,Parabacteroides	5	Ruminococcaceae,Akkermansiaceae,Prevotellaceae,Tannerellaceae,Lachnospiraceae
GlcNAc	43	-7.85	1.79	-4.4	1.0966e-05	0.00925852	pfam:GlcNAc,description:Glycosyltransferase (GlcNAc)	2	Rhodococcus,Sutterella	2	Nocardiaceae,Sutterellaceae
Hexose_dehydrat	125	-6.4	1.08	-5.91	3e-09	1.3498e-05	pfam:Hexose_dehydrat,description:NDP-hexose 2,3-dehydratase	7	Bacteroides,Prevotella,Erysipelatoclostridium,Eubacterium,Butyrivibrio,Parabacteroides,Homo	7	Erysipelotrichaceae,Prevotellaceae,Bacteroidaceae,Eubacteriaceae,Hominidae,Tannerellaceae,Lachnospiraceae
Ig_3	48	8.26	1.89	4.36	1.2786e-05	0.00925852	pfam:Ig_3,description:Immunoglobulin domain	8	K1gvirus,Intestinimonas,Clostridium,Myroides,Holdemania,Blautia,Butyrivibrio,Hafnia	7	Ruminococcaceae,Erysipelotrichaceae,Siphoviridae,Flavobacteriaceae,Hafniaceae,Clostridiaceae,Lachnospiraceae
K00524	135	-6.99	1.78	-3.92	8.8566e-05	0.0195052	enzyme_ec:1.17.4.1,kegg_ko:K00524,description:ribonucleotide reductase, class II,go:0016960,kegg_map:map00230,kegg_map:map00240,kegg_map:map01100,kegg_map_lineage:Metabolism -> Nucleotide metabolism-> Purine metabolism (map00230),kegg_map_lineage:Metabolism -> Nucleotide metabolism-> Pyrimidine metabolism (map00240),kegg_map_lineage:Metabolism -> Global and overview maps-> Metabolic pathways (map…	7	Gemmiger,Nocardioides,Anaerofilum,Blastocystis,Bacteroides,Blautia,Lactobacillus	6	Ruminococcaceae,Bacteroidaceae,Lactobacillaceae,Nocardioidaceae,Blastocystidae,Lachnospiraceae
K00725	31	-6.51	1.65	-3.94	8.0993e-05	0.0184524	enzyme_ec:2.4.1.92,kegg_ko:K00725,description:(N-Acetylneuraminyl)-galactosylglucosylceramide N-acetylgalactosaminyltransferase,go:0003947,cazy:GT12,kegg_map:map00604,kegg_map:map01100,kegg_map_lineage:Metabolism -> Glycan biosynthesis and metabolism-> Glycosphingolipid biosynthesis - ganglio series (map00604),kegg_map_lineage:Metabolism -> Global and overview maps-> Metabolic pathways (map01100)	3	Eubacterium,Planktotalea,Dorea	3	Eubacteriaceae,Rhodobacteraceae,Lachnospiraceae
K01487	1423	0.48	0.12	4.09	4.2807e-05	0.013468	enzyme_ec:3.5.4.3,kegg_ko:K01487,description:guanine deaminase,cog:COG0402,go:0008892,kegg_map:map00230,kegg_map:map01100,kegg_map_lineage:Metabolism -> Nucleotide metabolism-> Purine metabolism (map00230),kegg_map_lineage:Metabolism -> Global and overview maps-> Metabolic pathways (map01100)	71	Hungatella,Gemmiger,Coprococcus,V5virus,Oscillibacter,Streptococcus,Pseudoflavonifractor,Homo,Pseudomonas,Megasphaera,Sulfitobacter,Rhodococcus,Clostridium,Intestinibacter,Flavonifractor,Eubacterium,Nonomuraea,Pantoea,Brachyspira,Butyrivibrio,Notoacmeibacter,Eggerthella,Azospirillum,Lachnoclostridium,Ruminococcus,Salipiger,Butyricicoccus,Faecalibacterium,Mycobacterium,Amycolatopsis,Legionella,Ros…	46	Actinomycetaceae,Flavobacteriaceae,Atopobiaceae,Eubacteriaceae,Tannerellaceae,Bacillaceae,Pseudomonadaceae,Clostridiaceae,Streptomycetaceae,Rhodospirillaceae,Kineosporiaceae,Veillonellaceae,Enterococcaceae,Bradyrhizobiaceae,Peptostreptococcaceae,Microbacteriaceae,Desulfovibrionaceae,Brachyspiraceae,Burkholderiaceae,Bacteroidaceae,Coriobacteriaceae,Hominidae,Carnobacteriaceae,Streptococcaceae,Rumi…
K01590	38	5.73	1.34	4.28	1.8377e-05	0.00933996	enzyme_ec:4.1.1.22,kegg_ko:K01590,description:histidine decarboxylase,go:0004398,kegg_map:map00340,kegg_map:map01100,kegg_map:map01110,kegg_map_lineage:Metabolism -> Amino acid metabolism-> Histidine metabolism (map00340),kegg_map_lineage:Metabolism -> Global and overview maps-> Metabolic pathways (map01100),kegg_map_lineage:Metabolism -> Global and overview maps-> Biosynthesis of secondary metab…	5	Fusobacterium,Bacteroides,Clostridium,Gordonibacter,Eggerthella	4	Fusobacteriaceae,Eggerthellaceae,Clostridiaceae,Bacteroidaceae
K02289	49	-5.95	1.43	-4.15	3.3744e-05	0.0117339	enzyme_ec:4.4.1.32,kegg_ko:K02289,description:phycocyanobilin lyase subunit beta,kegg_map:map00196,kegg_map:map01100,kegg_map_lineage:Metabolism -> Energy metabolism-> Photosynthesis - antenna proteins (map00196),kegg_map_lineage:Metabolism -> Global and overview maps-> Metabolic pathways (map01100)	6	Bacteroides,Barnesiella,Eubacterium,Blautia,Dorea,Parabacteroides	5	Bacteroidaceae,Eubacteriaceae,Tannerellaceae,Barnesiellaceae,Lachnospiraceae
K02350	52	-5.48	1.35	-4.07	4.7827e-05	0.0137389	enzyme_ec:2.7.7.7,kegg_ko:K02350,description:DNA polymerase zeta,cog:COG0417,go:0003894,kegg_map:map01524,kegg_map:map03460	6	Blastocystis,Penicillium,Faecalibacterium,Roseburia,Blautia,Homo	5	Ruminococcaceae,Aspergillaceae,Hominidae,Blastocystidae,Lachnospiraceae
K02399	670	-1.17	0.32	-3.63	0.000278778	0.0428346	kegg_ko:K02399,description:flagella synthesis protein FlgN,cog:COG3418,kegg_map:map02040	33	Coprococcus,Oscillibacter,Pseudomonas,Clostridium,Eubacterium,Faecalitalea,Butyrivibrio,Microbacterium,Lachnoclostridium,Ruminococcus,Desulfovibrio,Citrobacter,Faecalibacterium,Enterobacter,Roseburia,Mycoplasma,Borrelia,Parabacteroides,Pseudobutyrivibrio,Blastocystis,Lawsonibacter,Bacteroides,Leptolyngbya,Actinomyces,Robinsoniella,Lactobacillus,Streptomyces,Fusobacterium,Romboutsia,Bacteriovorax,…	21	Actinomycetaceae,Eubacteriaceae,Tannerellaceae,Pseudomonadaceae,Clostridiaceae,Streptomycetaceae,Peptostreptococcaceae,Microbacteriaceae,Desulfovibrionaceae,Bacteroidaceae,Fusobacteriaceae,Blastocystidae,Ruminococcaceae,Hafniaceae,Enterobacteriaceae,Mycoplasmataceae,Bacteriovoracaceae,Lactobacillaceae,Borreliaceae,Oscillospiraceae,Lachnospiraceae
K02404	1138	-1.06	0.29	-3.6	0.000321054	0.0482091	kegg_ko:K02404,description:flagellar biosynthesis protein FlhF,cog:COG1419	50	Gemmiger,Paenibacillus,Oscillibacter,Lachnospira,Anaerobium,Pseudoflavonifractor,Pseudomonas,Chitiniphilus,Flammeovirga,Clostridium,Prevotella,Moheibacter,Flavonifractor,Negativibacillus,Eubacterium,Dendrosporobacter,Methylobacterium,Butyrivibrio,Haloterrigena,Lachnoclostridium,Dictyostelium,Desulfovibrio,Faecalibacterium,Mycobacterium,Oceanobacillus,Roseburia,Sulfurospirillum,Erwinia,Virgibacill…	34	Flavobacteriaceae,Eubacteriaceae,Bacillaceae,Tannerellaceae,Dictyosteliaceae,Methylobacteriaceae,Pseudomonadaceae,Clostridiaceae,Streptomycetaceae,Campylobacteraceae,Desulfovibrionaceae,Hominidae,Hungateiclostridiaceae,Flammeovirgaceae,Ruminococcaceae,Selenomonadaceae,Planococcaceae,Nostocaceae,Odoribacteraceae,Mycobacteriaceae,Paenibacillaceae,Chromobacteriaceae,Aquificaceae,Eggerthellaceae,Prev…
K02442	24	5.69	1.56	3.65	0.000262906	0.0413576	kegg_ko:K02442,description:membrane protein GlpM,cog:COG3136	6	Ruminococcus,Citrobacter,Enterobacter,Escherichia,Klebsiella,Hafnia	3	Enterobacteriaceae,Hafniaceae,Lachnospiraceae
K03025	43	-5.51	1.38	-3.99	6.7051e-05	0.0160404	kegg_ko:K03025,description:DNA-directed RNA polymerase III subunit RPC6,kegg_map:map03020,kegg_map:map04623	11	Coprococcus,Blastocystis,Bacteroides,Ralstonia,Sphingobium,Prevotella,Odoribacter,Erysipelatoclostridium,Phytophthora,Entamoeba,Parabacteroides	11	Erysipelotrichaceae,Sphingomonadaceae,Entamoebidae,Prevotellaceae,Burkholderiaceae,Bacteroidaceae,Peronosporaceae,Odoribacteraceae,Tannerellaceae,Blastocystidae,Lachnospiraceae
K03214	37	5.3	1.33	3.98	6.7978e-05	0.0160404	enzyme_ec:2.1.1.-,kegg_ko:K03214,description:RNA methyltransferase, TrmH family,cog:COG0566	8	Klebsiella,Serratia,Citrobacter,Enterobacter,Raoultella,Escherichia,Haemophilus,Hafnia	5	Hafniaceae,Enterobacteriaceae,Yersiniaceae,Pasteurellaceae,Lachnospiraceae
K05851	100	3.98	1.03	3.86	0.000112849	0.0225938	enzyme_ec:4.6.1.1,kegg_ko:K05851,description:adenylate cyclase, class 1,cog:COG3072,go:0004016,kegg_map:map00230,kegg_map:map01100,kegg_map:map02026,kegg_map:map05111,kegg_map_lineage:Metabolism -> Nucleotide metabolism-> Purine metabolism (map00230),kegg_map_lineage:Metabolism -> Global and overview maps-> Metabolic pathways (map01100)	9	Klebsiella,Serratia,Citrobacter,Pseudomonas,Shigella,Enterobacter,Escherichia,Haemophilus,Hafnia	5	Hafniaceae,Enterobacteriaceae,Yersiniaceae,Pasteurellaceae,Pseudomonadaceae
K05964	211	4.01	1.04	3.86	0.000112132	0.0225938	enzyme_ec:2.7.7.61,kegg_ko:K05964,description:holo-ACP synthase,cog:COG3697,go:0050519,kegg_map:map02020	20	Streptococcus,Coprococcus,Mordavella,Clostridium,Prevotella,Lachnoclostridium,Ruminococcus,Citrobacter,Enterobacter,Mycolicibacterium,Klebsiella,Lactobacillus,Pelobacter,Enterococcus,Fusobacterium,Sorangium,Escherichia,Fretibacterium,Sutterella,Hafnia	16	Ruminococcaceae,Enterococcaceae,Polyangiaceae,Peptostreptococcaceae,Streptococcaceae,Desulfuromonadaceae,Hafniaceae,Enterobacteriaceae,Prevotellaceae,Lachnospiraceae,Lactobacillaceae,Fusobacteriaceae,Synergistaceae,Mycobacteriaceae,Clostridiaceae,Sutterellaceae
K06129	186	-7.39	1.55	-4.77	1.834e-06	0.00176276	enzyme_ec:3.1.1.5,kegg_ko:K06129,description:lysophospholipase III,go:0004622,kegg_map:map00564,kegg_map:map04142,kegg_map_lineage:Metabolism -> Lipid metabolism-> Glycerophospholipid metabolism (map00564)	12	Bacillus,Paenibacillus,Oscillibacter,Ruminococcus,Pseudoflavonifractor,Intrasporangium,Vibrio,Clostridium,Streptomyces,Victivallis,Lactobacillus,Aureococcus	11	Ruminococcaceae,Vibrionaceae,Actinomycetaceae,Intrasporangiaceae,Lactobacillaceae,Victivallaceae,Bacillaceae,Paenibacillaceae,Oscillospiraceae,Clostridiaceae,Streptomycetaceae
K06501	262	-4.16	0.96	-4.33	1.5145e-05	0.00833852	kegg_ko:K06501,description:CD68 antigen,kegg_map:map04142	8	Bacillus,Coprococcus,Chryseobacterium,Ruminococcus,Bacteroides,Prevotella,Veillonella,Eubacterium	8	Ruminococcaceae,Veillonellaceae,Flavobacteriaceae,Prevotellaceae,Bacteroidaceae,Eubacteriaceae,Clostridiaceae,Lachnospiraceae
K07314	35	9.37	1.94	4.82	1.446e-06	0.00176276	enzyme_ec:3.1.3.16,kegg_ko:K07314,description:serine/threonine protein phosphatase 2,cog:COG0639,go:0008138	6	Citrobacter,Enterobacter,Escherichia,Klebsiella,Streptomyces,Hafnia	3	Enterobacteriaceae,Streptomycetaceae,Hafniaceae
K07580	74	-7.27	1.82	-4	6.4344e-05	0.0160404	kegg_ko:K07580,description:Zn-ribbon RNA-binding protein,cog:COG2888	7	Sulfolobus,Ruminococcus,Blautia,Faecalibacterium,Roseburia,Eubacterium,Methanobrevibacter	5	Ruminococcaceae,Methanobacteriaceae,Sulfolobaceae,Eubacteriaceae,Lachnospiraceae
K07674	43	2.82	0.75	3.79	0.000151383	0.0293042	enzyme_ec:2.7.13.3,kegg_ko:K07674,description:two-component system, NarL family, nitrate/nitrite sensor histidine kinase NarQ,cog:COG3850,go:0000155,kegg_map:map02020	13	Sphingopyxis,Serratia,Citrobacter,Shigella,Faecalibacterium,Bifidobacterium,Enterobacter,Asaccharobacter,Escherichia,Haemophilus,Raoultibacter,Sutterella,Hafnia	10	Ruminococcaceae,Eggerthellaceae,Erysipelotrichaceae,Sphingomonadaceae,Hafniaceae,Enterobacteriaceae,Bifidobacteriaceae,Yersiniaceae,Pasteurellaceae,Sutterellaceae
K08714	88	-3.51	0.94	-3.72	0.000202463	0.0339929	kegg_ko:K08714,description:voltage-gated sodium channel,tcdb:1.A.1.14	16	Coprococcus,Sphingorhabdus,Lachnospira,Bacteroides,Moraxella,Alistipes,Clostridium,Asaccharobacter,Thermosporothrix,Prevotella,Gordonibacter,Eubacterium,Methanobrevibacter,Dorea,Eggerthella,Labrys	13	Rikenellaceae,Eggerthellaceae,Enterococcaceae,Sphingomonadaceae,Thermosporotrichaceae,Prevotellaceae,Methanobacteriaceae,Bacteroidaceae,Eubacteriaceae,Moraxellaceae,Xanthobacteraceae,Clostridiaceae,Lachnospiraceae
K09252	92	-2.85	0.73	-3.9	9.4911e-05	0.0202283	enzyme_ec:3.1.1.73,kegg_ko:K09252,description:feruloyl esterase,go:0030600	15	Bacillus,Gabonia,Haemophilus,Escherichia,Cupriavidus,Lachnoclostridium,Ruminococcus,Anaerobium,Bacteroides,Clostridium,Arthrobacter,Coprobacter,Klebsiella,Victivallis,Peptoclostridium	13	Ruminococcaceae,Barnesiellaceae,Micrococcaceae,Peptostreptococcaceae,Enterobacteriaceae,Burkholderiaceae,Bacteroidaceae,Victivallaceae,Bacillaceae,Porphyromonadaceae,Pasteurellaceae,Clostridiaceae,Lachnospiraceae
K09286	227	-2.82	0.76	-3.71	0.000204849	0.0339929	kegg_ko:K09286,description:EREBP-like factor	7	Bacillus,Lachnoclostridium,Blastocystis,Clostridium,Roseburia,Thermococcus,Butyrivibrio	4	Clostridiaceae,Bacillaceae,Blastocystidae,Lachnospiraceae
K09454	24	7.76	1.89	4.11	4.0195e-05	0.0132784	kegg_ko:K09454,description:GA-binding protein transcription factor, beta	3	Alistipes,Methylorubrum,Burkholderia	3	Methylobacteriaceae,Rikenellaceae,Burkholderiaceae
K09923	26	4.41	1.05	4.22	2.4906e-05	0.00967965	kegg_ko:K09923,description:uncharacterized protein,cog:COG3171	12	Klebsiella,Serratia,Citrobacter,Alistipes,Enterobacter,Butyricimonas,Odoribacter,Escherichia,Haemophilus,Victivallis,Mucilaginibacter,Hafnia	8	Sphingobacteriaceae,Hafniaceae,Enterobacteriaceae,Odoribacteraceae,Yersiniaceae,Victivallaceae,Pasteurellaceae,Rikenellaceae
K10301	23	8.85	2.08	4.26	2.0753e-05	0.00967965	kegg_ko:K10301,description:F-box protein 21	7	Klebsiella,Ruminococcus,Citrobacter,Enterobacter,Escherichia,Haemophilus,Hafnia	4	Ruminococcaceae,Enterobacteriaceae,Hafniaceae,Pasteurellaceae
K11044	314	-4.25	0.92	-4.63	3.577e-06	0.00262571	enzyme_ec:2.4.2.-,kegg_ko:K11044,description:C3 family ADP-ribosyltransferase	20	Hungatella,Coprococcus,Bosea,Alistipes,Clostridium,Eubacterium,Ruthenibacterium,Ruminococcus,Faecalibacterium,Vibrio,Staphylococcus,Bifidobacterium,Bacteroides,Hydrocoleum,Eoetvoesia,Peptoclostridium,Bacillus,Coprobacillus,Subdoligranulum,Blautia	16	Ruminococcaceae,Bradyrhizobiaceae,Erysipelotrichaceae,Vibrionaceae,Peptostreptococcaceae,Rikenellaceae,Enterobacteriaceae,Staphylococcaceae,Bacteroidaceae,Eubacteriaceae,Bifidobacteriaceae,Alcaligenaceae,Microcoleaceae,Bacillaceae,Clostridiaceae,Lachnospiraceae
K11685	51	4.31	1.16	3.72	0.000201929	0.0339929	kegg_ko:K11685,description:DNA-binding protein StpA,cog:COG2916	11	Klebsiella,Serratia,Citrobacter,Salmonella,Morganella,Enterobacter,Escherichia,Haemophilus,Lactobacillus,Sutterella,Hafnia	8	Hafniaceae,Morganellaceae,Enterobacteriaceae,Lactobacillaceae,Yersiniaceae,Sutterellaceae,Pasteurellaceae,Lachnospiraceae
K11735	37	7.15	1.93	3.7	0.000219477	0.035368	kegg_ko:K11735,description:GABA permease,cog:COG1113,tcdb:2.A.3.1.4,tcdb:2.A.3.1.5	6	Citrobacter,Pseudomonas,Escherichia,Schaalia,Klebsiella,Hafnia	4	Pseudomonadaceae,Enterobacteriaceae,Actinomycetaceae,Hafniaceae
K12954	54	-9.1	1.94	-4.7	2.594e-06	0.00214196	enzyme_ec:7.2.2.-,kegg_ko:K12954,description:cation-transporting P-type ATPase G,cog:COG2217,go:0019829,tcdb:3.A.3	10	Corynebacterium,Propionibacterium,Brevibacterium,Bacteroides,Faecalibacterium,Bifidobacterium,Actinomyces,Roseburia,Lactobacillus,Schaalia	9	Ruminococcaceae,Brevibacteriaceae,Actinomycetaceae,Propionibacteriaceae,Bacteroidaceae,Lactobacillaceae,Bifidobacteriaceae,Corynebacteriaceae,Lachnospiraceae
K13169	79	-4.24	1	-4.22	2.4086e-05	0.00967965	kegg_ko:K13169,description:splicing factor, arginine/serine-rich 17	7	Streptococcus,Blastocystis,Lachnospira,Bacteroides,Ruminococcus,Salimicrobium,Kuraishia	6	Ruminococcaceae,Lachnospiraceae,Bacteroidaceae,Bacillaceae,Blastocystidae,Streptococcaceae
K14202	64	12.07	2.37	5.09	3.58e-07	0.000788377	kegg_ko:K14202,description:chemotaxis inhibitory protein,kegg_map:map05150	5	Bacteroides,Staphylococcus,Clostridium,Prevotella,Lactobacillus	6	Prevotellaceae,Staphylococcaceae,Bacteroidaceae,Lactobacillaceae,Clostridiaceae,Lachnospiraceae
K15275	63	-7.57	1.51	-5.03	5.01e-07	0.000826744	kegg_ko:K15275,description:solute carrier family 35 (UDP-galactose transporter), member B1,go:0005459,tcdb:2.A.7.11.1,tcdb:2.A.7.11.4	3	Ruminococcus,Streptomyces,Blastocystis	3	Ruminococcaceae,Streptomycetaceae,Blastocystidae
K15349	30	-8	1.96	-4.08	4.5697e-05	0.0137238	kegg_ko:K15349,description:secreted effector protein SseJ,cog:COG3240,kegg_map:map05132	2	Clostridium,Holdemanella	3	Erysipelotrichaceae,Clostridiaceae,Lachnospiraceae
K15547	175	6.4	1.46	4.38	1.186e-05	0.00712379	kegg_ko:K15547,description:multidrug resistance protein MdtO,cog:COG1289,tcdb:2.A.85.6.1	12	Haemophilus,Escherichia,Citrobacter,Eisenbergiella,Pseudomonas,Intestinimonas,Bilophila,Enterobacter,Anaerostipes,Erysipelatoclostridium,Klebsiella,Hafnia	9	Erysipelotrichaceae,Ruminococcaceae,Hafniaceae,Enterobacteriaceae,Desulfovibrionaceae,Pasteurellaceae,Pseudomonadaceae,Spirochaetaceae,Lachnospiraceae
K16077	125	8.1	1.78	4.56	5.233e-06	0.00345758	kegg_ko:K16077,description:sucrose porin,tcdb:1.B.3.1.2	7	Fusobacterium,Serratia,Citrobacter,Enterobacter,Escherichia,Klebsiella,Hafnia	4	Fusobacteriaceae,Enterobacteriaceae,Yersiniaceae,Hafniaceae
K16435	125	-5.98	1.04	-5.78	8e-09	2.5288e-05	enzyme_ec:4.2.1.159,kegg_ko:K16435,description:dTDP-4-dehydro-6-deoxy-alpha-D-glucopyranose 2,3-dehydratase,kegg_map:map00523,kegg_map:map01055,kegg_map:map01100,kegg_map:map01110,kegg_map:map01130,kegg_map_lineage:Metabolism -> Metabolism of terpenoids and polyketides-> Polyketide sugar unit biosynthesis (map00523),kegg_map_lineage:Metabolism -> Metabolism of terpenoids and polyketides-> Biosynt…	9	Bacteroides,Megasphaera,Staphylococcus,Prevotella,Erysipelatoclostridium,Eubacterium,Butyrivibrio,Parabacteroides,Homo	9	Erysipelotrichaceae,Veillonellaceae,Prevotellaceae,Staphylococcaceae,Bacteroidaceae,Eubacteriaceae,Hominidae,Tannerellaceae,Lachnospiraceae
K16910	91	-5.74	1.37	-4.18	2.8591e-05	0.0104945	enzyme_ec:3.1.3.48,kegg_ko:K16910,description:receptor-type tyrosine-protein phosphatase Q,go:0005001	10	Blastocystis,Ruminococcus,Bacteroides,Alistipes,Barnesiella,Prevotella,Clostridium,Anaerostipes,Coprobacter,Blautia	9	Ruminococcaceae,Rikenellaceae,Prevotellaceae,Bacteroidaceae,Porphyromonadaceae,Barnesiellaceae,Clostridiaceae,Blastocystidae,Lachnospiraceae
K17229	38	6.13	1.52	4.04	5.2582e-05	0.0144754	enzyme_ec:1.8.2.3,kegg_ko:K17229,description:sulfide dehydrogenase [flavocytochrome c] flavoprotein chain,cog:COG0446,kegg_map:map00920,kegg_map:map01100,kegg_map:map01120,kegg_map_lineage:Metabolism -> Energy metabolism-> Sulfur metabolism (map00920),kegg_map_lineage:Metabolism -> Global and overview maps-> Metabolic pathways (map01100),kegg_map_lineage:Metabolism -> Global and overview maps-> M…	9	Enterococcus,Duodenibacillus,Parabacteroides,Asaccharobacter,Actinomyces,Halomonas,Pandoraea,Blautia,Sutterella	8	Eggerthellaceae,Enterococcaceae,Actinomycetaceae,Burkholderiaceae,Halomonadaceae,Sutterellaceae,Tannerellaceae,Lachnospiraceae
K17426	49	-4.31	1.14	-3.78	0.000159672	0.0293042	kegg_ko:K17426,description:large subunit ribosomal protein L45,go:0005762	13	Pseudobutyrivibrio,Streptococcus,Azospirillum,Sinomonas,Ruminococcus,Pseudoflavonifractor,Clostridioides,Anaeromassilibacillus,Pseudomonas,Staphylococcus,Clostridium,Blautia,Sutterella	11	Ruminococcaceae,Micrococcaceae,Peptostreptococcaceae,Streptococcaceae,Staphylococcaceae,Lachnospiraceae,Clostridiaceae,Rhodobacteraceae,Pseudomonadaceae,Rhodospirillaceae,Sutterellaceae
K17669	367	9.75	2.42	4.03	5.5963e-05	0.0147898	kegg_ko:K17669,description:pentatricopeptide repeat-containing protein PET309,go:0045182	5	Blastocystis,Bacteroides,Blautia,Prevotella,Tyzzerella	5	Prevotellaceae,Bacteroidaceae,Rikenellaceae,Blastocystidae,Lachnospiraceae
K18032	61	-10.29	1.77	-5.8	7e-09	2.5288e-05	enzyme_ec:3.1.3.48,kegg_ko:K18032,description:receptor-type tyrosine-protein phosphatase A,go:0005001	7	Coprococcus,Ruminococcus,Collinsella,Clostridium,Anaerostipes,Sphingomonas,Eubacterium	7	Ruminococcaceae,Sphingomonadaceae,Flavobacteriaceae,Eubacteriaceae,Coriobacteriaceae,Clostridiaceae,Lachnospiraceae
K18847	91	-3.47	0.93	-3.71	0.000205799	0.0339929	enzyme_ec:2.2.1.8,kegg_ko:K18847,description:fluorothreonine transaldolase,cog:COG0235,go:0033806	18	Gemmiger,Streptococcus,Oscillibacter,Mailhella,Pseudogulbenkiania,Ruminococcus,Spiroplasma,Desulforhopalus,Candidatus Methanomethylophilus,Coprobacillus,Clostridium,Roseburia,Halomonas,Asticcacaulis,Eubacterium,Akkermansia,Desulfospira,Basfia	17	Ruminococcaceae,Erysipelotrichaceae,Akkermansiaceae,Spiroplasmataceae,Streptococcaceae,Candidatus Methanomethylophilaceae,Caulobacteraceae,Desulfovibrionaceae,Desulfobulbaceae,Eubacteriaceae,Halomonadaceae,Oscillospiraceae,Chromobacteriaceae,Pasteurellaceae,Clostridiaceae,Desulfobacteraceae,Lachnospiraceae
K19228	26	8.48	1.78	4.77	1.868e-06	0.00176276	kegg_ko:K19228,description:cationic peptide transport system permease protein,cog:COG1173,tcdb:3.A.1.5.5,kegg_map:map01503,kegg_map:map02010	6	Klebsiella,Citrobacter,Enterobacter,Escherichia,Haemophilus,Hafnia	3	Enterobacteriaceae,Hafniaceae,Pasteurellaceae
K19470	804	-1.58	0.42	-3.78	0.000155315	0.0293042	kegg_ko:K19470,description:complement C1q tumor necrosis factor-related protein 6	30	Coprococcus,Oscillibacter,Catenibacterium,Clostridium,Prevotella,Flavonifractor,Butyrivibrio,Ruminococcus,Phascolarctobacterium,Faecalibacterium,Bifidobacterium,Lactococcus,Parabacteroides,Lawsonibacter,Bacteroides,Bilophila,Butyricimonas,Anaerostipes,Erysipelatoclostridium,Clavibacter,Lactobacillus,Stenotrophomonas,Bacillus,Fusobacterium,Fischerella,Romboutsia,Odoribacter,Blautia,Aspergillus,Homo	21	Bacillaceae,Tannerellaceae,Clostridiaceae,Peptostreptococcaceae,Microbacteriaceae,Desulfovibrionaceae,Bacteroidaceae,Xanthomonadaceae,Hominidae,Fusobacteriaceae,Streptococcaceae,Ruminococcaceae,Erysipelotrichaceae,Odoribacteraceae,Bifidobacteriaceae,Acidaminococcaceae,Prevotellaceae,Hapalosiphonaceae,Lactobacillaceae,Oscillospiraceae,Lachnospiraceae
K19550	21	-7.68	1.82	-4.22	2.4756e-05	0.00967965	enzyme_ec:1.3.1.-,kegg_ko:K19550,description:bacilysin biosynthesis oxidoreductase BacG,cog:COG1028,kegg_map:map00998,kegg_map:map01100,kegg_map:map01110,kegg_map:map01130,kegg_map_lineage:Metabolism -> Biosynthesis of other secondary metabolites-> Biosynthesis of various secondary metabolites - part 2 (map00998),kegg_map_lineage:Metabolism -> Global and overview maps-> Metabolic pathways (map011…	4	Rhodococcus,Bifidobacterium,Clostridium,Lactobacillus	5	Ruminococcaceae,Nocardiaceae,Lactobacillaceae,Bifidobacteriaceae,Clostridiaceae
KGG	37	6.51	1.53	4.27	1.9755e-05	0.00927884	pfam:KGG,description:Stress-induced bacterial acidophilic repeat motif	7	Citrobacter,Faecalibacterium,Enterobacter,Oxalobacter,Odoribacter,Escherichia,Klebsiella	4	Ruminococcaceae,Enterobacteriaceae,Oxalobacteraceae,Odoribacteraceae
LamB	244	5.59	1.49	3.76	0.000173014	0.0478028	pfam:LamB,description:LamB porin	7	Haemophilus,Serratia,Citrobacter,Enterobacter,Escherichia,Klebsiella,Hafnia	3	Enterobacteriaceae,Yersiniaceae,Hafniaceae
RE_Bsp6I	47	-5.58	1.33	-4.18	2.8765e-05	0.011259	pfam:RE_Bsp6I,description:Bsp6I restriction endonuclease	9	Mogibacterium,Streptococcus,Coprococcus,Ruminococcus,Geminocystis,Roseburia,Eubacterium,Blautia,Toxoplasma	6	Chroococcaceae,Sarcocystidae,Streptococcaceae,Eubacteriaceae,Clostridiales Family XIII. Incertae Sedis,Lachnospiraceae
zf-RanBP	25	-6.22	1.53	-4.07	4.665e-05	0.0156512	pfam:zf-RanBP,description:Zn-finger in Ran binding protein and others	7	Coprococcus,Blastocystis,Collinsella,Gemella,Gordonibacter,Clostridium,Blautia	6	Eggerthellaceae,Coriobacteriaceae,Rhodobacteraceae,Clostridiaceae,Blastocystidae,Lachnospiraceae
ZipA_C	34	8.09	1.39	5.82	6e-09	1.3498e-05	pfam:ZipA_C,description:ZipA, C-terminal FtsZ-binding domain	7	Klebsiella,Citrobacter,Proteus,Enterobacter,Escherichia,Haemophilus,Hafnia	4	Enterobacteriaceae,Hafniaceae,Morganellaceae,Pasteurellaceae

### Sheet: Gut_Function_MT
identifier	baseMean	log2FoldChange	lfcSE	stat	pvalue	padj	annotations	N_Genera	Genera	N_Families	Families
AA2.hmm	131	5.33	1.52	3.52	0.000435598	0.0431242	enzyme_ec:1.11.1.14,enzyme_ec:1.11.1.13,enzyme_ec:1.11.1.16,enzyme_ec:1.11.1.-,cazy:AA2	7	Aquimarina,Citrobacter,Enterobacter,Clostridium,Escherichia,Acinetobacter,Klebsiella	5	Ruminococcaceae,Flavobacteriaceae,Enterobacteriaceae,Moraxellaceae,Clostridiaceae
cas2_profile_11	240	3.87	0.94	4.14	3.4982e-05	0.00297345	cas:cas2_profile_11	21	Corynebacterium,Streptococcus,Tannerella,Clostridium,Agrobacterium,Lachnoclostridium,Ruminococcus,Desulfovibrio,Faecalibacterium,Vibrio,Bifidobacterium,Halomonas,Parabacteroides,Lawsonibacter,Bacteroides,Peptococcus,Actinomyces,Blastococcus,Lactobacillus,Parasutterella,Escherichia	19	Vibrionaceae,Actinomycetaceae,Geodermatophilaceae,Tannerellaceae,Rhizobiaceae,Peptococcaceae,Clostridiaceae,Sutterellaceae,Desulfovibrionaceae,Bacteroidaceae,Halomonadaceae,Corynebacteriaceae,Streptococcaceae,Ruminococcaceae,Erysipelotrichaceae,Bifidobacteriaceae,Enterobacteriaceae,Lactobacillaceae,Lachnospiraceae
FumaraseC_C	200	-1.96	0.45	-4.39	1.1491e-05	0.0378498	pfam:FumaraseC_C,description:Fumarase C C-terminus	74	Corynebacterium,Hungatella,Haemophilus,Coprococcus,Oscillibacter,Pseudoflavonifractor,Malacobacter,Pseudomonas,Mordavella,Fusicatenibacter,Homo,Alistipes,Clostridium,Prevotella,Intestinibacter,Flavonifractor,Negativibacillus,Dakarella,Eubacterium,Mitsuokella,Faecalitalea,Butyrivibrio,Luteibacter,Porphyromonas,Megamonas,Azospirillum,Lachnoclostridium,Anaerotignum,Ruminococcus,Anaeromassilibacillus…	44	Vibrionaceae,Actinomycetaceae,Atopobiaceae,Eubacteriaceae,Tannerellaceae,Bacillaceae,Campylobacteraceae,Pseudomonadaceae,Clostridiaceae,Streptomycetaceae,Spirochaetaceae,Phyllobacteriaceae,Sutterellaceae,Veillonellaceae,Enterococcaceae,Bradyrhizobiaceae,Peptostreptococcaceae,Propionibacteriaceae,Burkholderiaceae,Desulfovibrionaceae,Bacteroidaceae,Hominidae,Porphyromonadaceae,Rikenellaceae,Blastoc…
K00163	77	4.9	1.18	4.16	3.2135e-05	0.0253891	enzyme_ec:1.2.4.1,kegg_ko:K00163,description:pyruvate dehydrogenase E1 component,cog:COG2609,go:0004739,kegg_map:map00010,kegg_map:map00020,kegg_map:map00620,kegg_map:map01100,kegg_map:map01110,kegg_map:map01120,kegg_map:map01130,kegg_map:map01200,kegg_map_lineage:Metabolism -> Carbohydrate metabolism-> Glycolysis / Gluconeogenesis (map00010),kegg_map_lineage:Metabolism -> Carbohydrate metabolism…	14	Propionibacterium,Kluyvera,Klebsiella,Serratia,Citrobacter,Pseudomonas,Rothia,Actinomyces,Enterobacter,Oxalobacter,Escherichia,Schaalia,Haemophilus,Hafnia	9	Micrococcaceae,Actinomycetaceae,Propionibacteriaceae,Hafniaceae,Enterobacteriaceae,Yersiniaceae,Pasteurellaceae,Pseudomonadaceae,Oxalobacteraceae
K01728	1120	-1.01	0.25	-4.12	3.7677e-05	0.0253891	enzyme_ec:4.2.2.2,kegg_ko:K01728,description:pectate lyase,go:0030570,kegg_map:map00040,kegg_map:map01100,kegg_map:map02024,kegg_map_lineage:Metabolism -> Carbohydrate metabolism-> Pentose and glucuronate interconversions (map00040),kegg_map_lineage:Metabolism -> Global and overview maps-> Metabolic pathways (map01100)	46	Tannerella,Hamadaea,Paenibacillus,Coprococcus,Chryseobacterium,Lachnospira,Turicibacter,Alistipes,Paeniclostridium,Prevotella,Clostridium,Oxalobacter,Coprobacter,Eubacterium,Butyrivibrio,Mariniradius,Microbacterium,Rhodoferax,Ruminococcus,Monoglobus,Mariniflexile,Vibrio,Bifidobacterium,Tamlana,Mucinivorans,Actinopolymorpha,Mesorhizobium,Parabacteroides,Capnocytophaga,Brachybacterium,Bacteroides,D…	36	Thermoanaerobacteraceae,Vibrionaceae,Flavobacteriaceae,Sphingobacteriaceae,Chitinophagaceae,Dermabacteraceae,Eubacteriaceae,Tannerellaceae,Bacillaceae,Clostridiaceae,Streptomycetaceae,Nocardioidaceae,Phyllobacteriaceae,Leptolyngbyaceae,Enterococcaceae,Peptostreptococcaceae,Microbacteriaceae,Bacteroidaceae,Hominidae,Oxalobacteraceae,Rikenellaceae,Ruminococcaceae,Cytophagaceae,Erysipelotrichaceae,O…
K03782	140	4.56	0.96	4.76	1.979e-06	0.00466858	enzyme_ec:1.11.1.21,kegg_ko:K03782,description:catalase-peroxidase,cog:COG0376,kegg_map:map00360,kegg_map:map00380,kegg_map:map00940,kegg_map:map00983,kegg_map:map01100,kegg_map:map01110,kegg_map_lineage:Metabolism -> Amino acid metabolism-> Phenylalanine metabolism (map00360),kegg_map_lineage:Metabolism -> Amino acid metabolism-> Tryptophan metabolism (map00380),kegg_map_lineage:Metabolism -> Bi…	9	Gemmiger,Aquimarina,Anaeromassilibacillus,Citrobacter,Clostridium,Enterobacter,Escherichia,Klebsiella,Serratia	6	Ruminococcaceae,Peptostreptococcaceae,Flavobacteriaceae,Enterobacteriaceae,Yersiniaceae,Clostridiaceae
K06113	2978	-0.88	0.21	-4.16	3.2334e-05	0.0253891	enzyme_ec:3.2.1.99,kegg_ko:K06113,description:arabinan endo-1,5-alpha-L-arabinosidase,cog:COG3507,go:0046558,cazy:GH43	166	Draconibacterium,Streptococcus,Lachnobacterium,Fusicatenibacter,Barnesiella,Coprobacter,Eubacterium,Nonomuraea,Ruthenibacterium,Butyrivibrio,Saccharothrix,Agromyces,Thermotoga,Ethanoligenens,Actinopolymorpha,Tyzzerella,Klebsiella,Mycolicibacterium,Parabacteroides,Frankia,Herbaspirillum,Halanaerobium,Ralstonia,Faecalicatena,Sphingobium,Veillonella,Pochonia,Blastococcus,Sinirhodobacter,Neurospora,A…	100	Desulfurobacteriaceae,Flavobacteriaceae,Dermabacteraceae,Geodermatophilaceae,Tannerellaceae,Pseudomonadaceae,Methylobacteriaceae,Streptomycetaceae,Spirochaetaceae,Bacteroidaceae,Coriobacteriaceae,Yersiniaceae,Victivallaceae,Hungateiclostridiaceae,Selenomonadaceae,Planococcaceae,Streptosporangiaceae,Odoribacteraceae,Marinilabiliaceae,Rivulariaceae,Geobacteraceae,Pseudonocardiaceae,Rhodobacteraceae…
K06733	37	-5.94	1.51	-3.94	8.2381e-05	0.0485739	kegg_ko:K06733,description:SLAM family member 7	4	Ruminococcus,Eubacterium,Clostridium,Butyrivibrio	4	Ruminococcaceae,Clostridiaceae,Eubacteriaceae,Lachnospiraceae
K11724	98	-4.53	0.91	-4.98	6.2e-07	0.00292602	kegg_ko:K11724,description:bromodomain testis-specific protein	17	Streptococcus,Coprococcus,Frankia,Blastocystis,Lachnoclostridium,Ruminococcus,Faecalibacterium,Collinsella,Coprobacillus,Bifidobacterium,Clostridium,Roseburia,Pseudooceanicola,Polynucleobacter,Eubacterium,Blautia,Angelakisella	12	Ruminococcaceae,Erysipelotrichaceae,Burkholderiaceae,Lachnospiraceae,Eubacteriaceae,Bifidobacteriaceae,Coriobacteriaceae,Frankiaceae,Rhodobacteraceae,Clostridiaceae,Blastocystidae,Streptococcaceae
K14956	154	-2.93	0.65	-4.5	6.951e-06	0.0109299	kegg_ko:K14956,description:6 kDa early secretory antigenic target,cog:COG4842,kegg_map:map05152	42	Gemmiger,Streptococcus,Coprococcus,Lachnospira,Pseudoflavonifractor,Pseudomonas,Alistipes,Clostridium,Eubacterium,Butyrivibrio,Holdemanella,Lachnoclostridium,Ruminococcus,Butyricicoccus,Faecalibacterium,Bryobacter,Staphylococcus,Bifidobacterium,Roseburia,Lactococcus,Tyzzerella,Fusarium,Schaalia,Parabacteroides,Bacteroides,Halostagnicola,Actinomyces,Gemella,Anaerostipes,Erysipelatoclostridium,Hung…	25	Actinomycetaceae,Staphylococcaceae,Eubacteriaceae,Bacillaceae,Tannerellaceae,Pseudomonadaceae,Clostridiaceae,Acytosteliaceae,Aeromonadaceae,Bacteroidaceae,Intrasporangiaceae,Hominidae,Rikenellaceae,Hungateiclostridiaceae,Streptococcaceae,Ruminococcaceae,Erysipelotrichaceae,Bryobacteraceae,Bifidobacteriaceae,Micrococcaceae,Thermoanaerobacterales Family III. Incertae Sedis,Nectriaceae,Natrialbaceae…
K19607	62	-2.44	0.57	-4.27	1.9611e-05	0.0231259	kegg_ko:K19607,description:X-linked retinitis pigmentosa GTPase regulator,go:0005085	24	Coprococcus,Chryseobacterium,Cystobacter,Dialister,Fusicatenibacter,Clostridium,Eubacterium,Mesoflavibacter,Lachnoclostridium,Ruminococcus,Monoglobus,Butyricicoccus,Faecalibacterium,Roseburia,Klebsiella,Blastocystis,Bacteroides,Erysipelatoclostridium,Streptomyces,Heterostelium,Blautia,Dorea,Sutterella,Homo	16	Ruminococcaceae,Erysipelotrichaceae,Acytosteliaceae,Veillonellaceae,Archangiaceae,Flavobacteriaceae,Enterobacteriaceae,Bacteroidaceae,Eubacteriaceae,Hominidae,Sutterellaceae,Campylobacteraceae,Clostridiaceae,Streptomycetaceae,Blastocystidae,Lachnospiraceae
Molybdop_Fe4S4	92	1.72	0.42	4.08	4.4377e-05	0.0378498	pfam:Molybdop_Fe4S4,description:Molybdopterin oxidoreductase Fe4S4 domain	65	Gemmiger,Haemophilus,Coprococcus,Paenibacillus,Adlercreutzia,Gemmobacter,Rubripirellula,Terrisporobacter,Megasphaera,Enterorhabdus,Pseudomonas,Clostridium,Aeromicrobium,Intestinibacter,Flavonifractor,Parvimonas,Eubacterium,Dakarella,Mitsuokella,Paraeggerthella,Eggerthella,Butyrivibrio,Vampirococcus,Serratia,Lachnoclostridium,Ruminococcus,Desulfovibrio,Citrobacter,Blautia,Faecalibacterium,Olsenell…	35	Vibrionaceae,Flavobacteriaceae,Atopobiaceae,Eubacteriaceae,Bacillaceae,Campylobacteraceae,Methylobacteriaceae,Pseudomonadaceae,Clostridiaceae,Nocardioidaceae,Streptomycetaceae,Sutterellaceae,Veillonellaceae,Peptostreptococcaceae,Aeromonadaceae,Shewanellaceae,Microbacteriaceae,Desulfovibrionaceae,Burkholderiaceae,Bacteroidaceae,Coriobacteriaceae,Yersiniaceae,Ruminococcaceae,Hafniaceae,Selenomonada…
OmpA_membrane	252	2.81	0.68	4.15	3.3952e-05	0.0378498	pfam:OmpA_membrane,description:OmpA-like transmembrane domain	13	Kluyvera,Duodenibacillus,Klebsiella,Serratia,Bacteroides,Citrobacter,Aggregatibacter,Morganella,Enterobacter,Escherichia,Haemophilus,Obesumbacterium,Hafnia	7	Hafniaceae,Morganellaceae,Enterobacteriaceae,Bacteroidaceae,Yersiniaceae,Pasteurellaceae,Sutterellaceae
PilM_2	593	-1.65	0.41	-4	6.3542e-05	0.0378498	pfam:PilM_2,description:Type IV pilus assembly protein PilM;	30	Streptococcus,Coprococcus,Catenibacterium,Riemerella,Acholeplasma,Desulfomicrobium,Clostridium,Spirochaeta,Eubacterium,Emergencia,Eggerthella,Butyrivibrio,Lachnoclostridium,Ruminococcus,Phascolarctobacterium,Alicycliphilus,Blautia,Mycobacterium,Bifidobacterium,Roseburia,Gordonibacter,Victivallis,Lysinibacillus,Flavobacterium,Octadecabacter,Streptomyces,Dokdonella,Scardovia,Caldicellulosiruptor,Ak…	21	Flavobacteriaceae,Eubacteriaceae,Clostridiaceae,Streptomycetaceae,Spirochaetaceae,Akkermansiaceae,Victivallaceae,Acholeplasmataceae,Streptococcaceae,Ruminococcaceae,Erysipelotrichaceae,Rhodanobacteraceae,Desulfomicrobiaceae,Bifidobacteriaceae,Mycobacteriaceae,Acidaminococcaceae,Eggerthellaceae,Clostridiales Family XIII. Incertae Sedis,Rhodobacteraceae,Comamonadaceae,Lachnospiraceae
PL10.hmm	499	-1.73	0.44	-3.98	6.8612e-05	0.0135852		35	Rhodovulum,Hungatella,Oscillibacter,Chryseobacterium,Lachnospira,Pseudomonas,Alistipes,Prevotella,Clostridium,Eubacterium,Faecalitalea,Pantoea,Eggerthella,Bordetella,Stappia,Azospirillum,Lachnoclostridium,Ruminococcus,Methyloversatilis,Georgenia,Blautia,Faecalibacterium,Kocuria,Roseburia,Micromonospora,Parabacteroides,Bacteroides,Sporobacter,Streptomyces,Lactonifactor,Clostridioides,Fermentimonas…	26	Flavobacteriaceae,Eubacteriaceae,Tannerellaceae,Pseudomonadaceae,Clostridiaceae,Rhodospirillaceae,Streptomycetaceae,Akkermansiaceae,Peptostreptococcaceae,Bacteroidaceae,Hominidae,Porphyromonadaceae,Rikenellaceae,Ruminococcaceae,Erysipelotrichaceae,Bogoriellaceae,Micromonosporaceae,Sterolibacteriaceae,Eggerthellaceae,Micrococcaceae,Prevotellaceae,Alcaligenaceae,Rhodobacteraceae,Oscillospiraceae,Er…
PrimPol_profile_2	120	-1.13	0.33	-3.41	0.000656657	0.0279079	cas:PrimPol_profile_2	51	Gemmiger,Streptococcus,Coprococcus,Anaerofilum,Oscillibacter,Drancourtella,Helicobacter,Catenibacterium,Dialister,Bosea,Merdimonas,Pseudomonas,Adlercreutzia,Alistipes,Clostridium,Prevotella,Eubacterium,Eggerthella,Butyrivibrio,Holdemanella,Burkholderia,Lachnoclostridium,Ruminococcus,Butyricicoccus,Faecalibacterium,Persephonella,Gordonibacter,Roseburia,Pseudobutyrivibrio,Escherichia,Brachybacteriu…	26	Flavobacteriaceae,Dermabacteraceae,Eubacteriaceae,Pseudomonadaceae,Clostridiaceae,Sutterellaceae,Veillonellaceae,Bradyrhizobiaceae,Burkholderiaceae,Desulfovibrionaceae,Bacteroidaceae,Coriobacteriaceae,Rikenellaceae,Streptococcaceae,Ruminococcaceae,Erysipelotrichaceae,Helicobacteraceae,Odoribacteraceae,Myoviridae,Eggerthellaceae,Prevotellaceae,Enterobacteriaceae,Lactobacillaceae,Natrialbaceae,Hydr…
RNA_replicase_B	56	9.15	2.27	4.02	5.7415e-05	0.0378498	pfam:RNA_replicase_B,description:RNA replicase, beta-chain	2	Levivirus,Parabacteroides	2	Leviviridae,Tannerellaceae
YliH	165	5.9	1.44	4.08	4.4134e-05	0.0378498	pfam:YliH,description:Biofilm formation protein (YliH/bssR)	5	Citrobacter,Shigella,Enterobacter,Escherichia,Klebsiella	1	Enterobacteriaceae

### Sheet: Gut_Human_Proteins
protein	baseMean	log2FoldChange	lfcSE	stat	pvalue	padj
CUZD1	23.3897	-0.84888	0.211858	-4.00683	6.15398e-05	0.00947713
