## Supplementary material for "Alterations of oral microbiota and impact on the gut microbiome in type 1 diabetes mellitus revealed by multi-omic analysis": Supplemetary Table 4

	baseMean	log2FoldChange	lfcSE	stat	pvalue	padj
CUZD1	20.994591491235	-0.813488529643278	0.197982230071534	-4.10889668910867	3.97553859091063e-05	0.00290214317136476
CPA1	54.1196052621613	-1.10863046426308	0.395946819271391	-2.79994789780896	0.00511108554576474	0.186554622420413
CELA3A	356.22279530181	-0.684882492073402	0.274430484821396	-2.49565019177492	0.0125726517967491	0.226400510711353
CTRC	409.672341668796	-1.11405105493024	0.448431665295811	-2.48432735943246	0.0129796427272445	0.226400510711353
MYH4	22.9101216711411	0.984650651988224	0.414146378114156	2.37754258885928	0.0174284302361588	0.226400510711353
MEP1A	26.8831422569987	0.532785331612156	0.226400482483648	2.35328708564319	0.0186082611543578	0.226400510711353
CELA3B	95.4265571709798	-0.748466202245769	0.332233236218542	-2.25283361401395	0.0242696418995506	0.253097694095313
MYH2	24.4497204203315	0.801182525718541	0.367303788335054	2.18125309665389	0.0291647015149745	0.266127901324142
CPB1	83.2495192614429	-0.62457687229693	0.311639320374478	-2.00416581433439	0.0450523012308625	0.33049444756243
PIGR	124.370211988771	0.422412202467829	0.21161169071111	1.99616666285466	0.0459157848321149	0.33049444756243
MYH1	55.9344341935199	0.762360457692627	0.388627637799073	1.96167329222936	0.0498005331943388	0.33049444756243
