## Supplementary material for "Alterations of oral microbiota and impact on the gut microbiome in type 1 diabetes mellitus revealed by multi-omic analysis": Supplemetary Table 5

	baseMean	log2FoldChange	lfcSE	stat	pvalue	padj
CTRB2	80.78669765	-1.010902954	0.315902006	-3.200052341	0.001374026	0.023358448	Chymotrypsin B2 ; seases associated with CTRB2 include Pancreatitis and Type 1 Diabetes Mellitus
CPA1	68.90906114	-0.996549038	0.291733778	-3.415953561	0.000635591	0.01730818	Carboxypeptidase A family of zinc metalloproteases. This enzyme is produced in the pancreas and preferentially cleaves C-terminal branched-chain and aromatic amino acids from dietary proteins
CELA2A	103.4502765	-0.94755187	0.415680351	-2.279520474	0.022636144	0.160339356	Both elastase 3A and elastase 3B have been referred to as protease E and as elastase 1, and excretion of this protein in fecal material is frequently used as a measure of pancreatic function in clinical assays
CELA3B	102.3601463	-0.750593446	0.224203727	-3.347818767	0.000814503	0.01730818	Both elastase 3A and elastase 3B have been referred to as protease E and as elastase 1, and excretion of this protein in fecal material is frequently used as a measure of pancreatic function in clinical assays
CTRC	286.9848652	-0.713839623	0.255243115	-2.796704719	0.005162669	0.054853361	Chymotrypsin C ;
CUZD1	23.3577476	-0.695448105	0.134152681	-5.184004502	2.17E-07	1.85E-05	Localized to zymogen granules, where it functions in trypsinogen activation
CPB1	101.0205416	-0.662756582	0.230100123	-2.880296515	0.003973013	0.048243732	Pancreatic Carboxypeptidase B ; Carboxypeptidase B1 is a highly tissue-specific protein and is a useful serum marker for acute pancreatitis and dysfunction of pancreatic transplants
CELA3A	333.264626	-0.476675226	0.133158752	-3.579751373	0.000343921	0.014616654	Both elastase 3A and elastase 3B have been referred to as protease E and as elastase 1, and excretion of this protein in fecal material is frequently used as a measure of pancreatic function in clinical assays
LGALS3BP	24.00690553	0.259521339	0.127644099	2.033163621	0.042035995	0.255218542	The galectins are a family of beta-galactoside-binding proteins implicated in modulating cell-cell and cell-matrix interactions. LGALS3BP has been found elevated in the serum of patients with cancer and in those infected by the human immunodeficiency virus (HIV). It appears to be implicated in immune response associated with natural killer (NK) and lymphokine-activated killer (LAK) cell cytotoxic…
LCN2	20.3828381	0.37753742	0.160357087	2.354354435	0.018554909	0.143378845	LCN2 (Lipocalin 2) is a Protein Coding gene. Diseases associated with LCN2 include Klebsiella Infection and Acute Pyelonephritis. Among its related pathways are Defensins and Innate Immune System.
MEP1A	33.23043223	0.447228161	0.145469221	3.074383419	0.002109381	0.029882904	Meprin A subunit Alpha ; Peptide Hydrolase
IGLL5	53.86434282	0.479381799	0.248727963	1.927333755	0.05393805	0.305648947	immunoglobulin lambda-like polypeptides
ENPP7	41.98087282	0.481800596	0.204237077	2.359026101	0.018322967	0.143378845	intestinal alkaline sphingomyelin phosphodiesterase that converts sphingomyelin to ceramide and phosphocholine. The encoded protein is anchored in the cell membrane, and it may function to protect the intestinal mucosa from inflammation and tumorigenesis
MEP1B	15.16628413	0.593131843	0.24983139	2.374128581	0.017590424	0.143378845	Meprin A subunit Alpha ; Peptide Hydrolase
LTF	28.83698316	0.769743589	0.344757301	2.232711493	0.025567976	0.167175228	This gene is a member of the transferrin family of genes and its protein product is found in the secondary granules of neutrophils. The protein is a major iron-binding protein in milk and body secretions with an antimicrobial activity, making it an important component of the non-specific immune system. The protein demonstrates a broad spectrum of properties, including regulation of iron homeostas…
