## Supplementary material for "Alterations of oral microbiota and impact on the gut microbiome in type 1 diabetes mellitus revealed by multi-omic analysis": Supplemetary Table 2

### Sheet: Sheet1
	Species	baseMean	log2FoldChange	padj
MG	Anaerotruncus colihominis	1447.73	18.4789	7.47672e-07
	Escherichia coli	15699.2	17.423	1.55791e-08
	Clostridium sp. AF36-18BH	4226	12.4435	3.44697e-05
	Sutterella wadsworthensis	13013.9	8.97913	0.00504682
	Bacteroides fragilis 638R	2849.38	-14.2121	4.1683e-06
	Bacteroides zoogleoformans	2661.91	-14.3269	4.1683e-06
	Lachnoclostridium phocaeense	1440.43	-14.6465	0.000114766
	Barnesiella viscericola DSM 18177	2974.22	-15.0485	4.1683e-06
	Streptococcus salivarius	2839.33	-15.2533	4.7017e-05
MT	Ruminococcus champanellensis JCM 17042	2525.56	17.9979	1.54258e-09
	Ruminococcaceae bacterium	3767.37	17.1663	1.54258e-09
	Clostridium spiroforme	1804.3	16.513	5.02121e-08
	Oscillibacter ruminantium GH1	1809.64	16.3837	7.71648e-07
	Pseudoflavonifractor capillosus ATCC 29799	1596.47	16.2625	1.68197e-06
	Pseudoflavonifractor sp. An184	2424.91	15.5114	1.78701e-06
	Bacteroides sartorii	2089.13	15.4692	3.86192e-08
	Bacillus anthracis	2695.55	15.3517	1.58174e-05
	Hungatella hathewayi	3072.49	14.698	6.60385e-07
	Bacteroides finegoldii	1748.41	14.238	3.39165e-05
	Eubacterium siraeum DSM 15702	19073	13.7599	5.60764e-07
	Acinetobacter baumannii 25307_2	30443.6	13.4628	1.47696e-12
	Alistipes obesi	7978.32	13.4264	1.02022e-05
	Bilophila wadsworthia	3407.74	13.3938	1.76225e-06
	Eubacterium siraeum	17977.9	12.9278	1.05365e-09
	Firmicutes bacterium AF36-19BH	3377.81	11.9925	3.53539e-05
	Ruminococcus torques	3607.73	11.7403	4.46105e-05
	Bacteroides dorei	2370.11	11.658	0.000995736
	Klebsiella pneumoniae	10534.8	10.156	0.00631419
	Parabacteroides merdae	48720.2	8.9459	8.5746e-05
	Eubacterium coprostanoligenes	3877.4	8.49086	0.00282844
	Acinetobacter sp. 25977_10	4740.31	8.23504	0.00306722
	Oscillibacter sp. ER4	6010.32	8.11671	0.00470651
	Oscillibacter sp. PC13	6499.59	5.36712	0.048895
	Vibrio cholerae	50689.9	4.37516	0.00973082
	Bacteroides dorei CL03T12C01	9412.92	-6.70489	0.0445603
	Eubacterium rectale ATCC 33656	12905.1	-8.50145	0.00189796
	Bacteroides cellulosilyticus	8332.44	-10.1487	6.66986e-05
	Acinetobacter baumannii 855125	30568.9	-11.5737	0.00169152
	Ruminococcus sp. AF37-3AC	11095.6	-16.9526	1.54258e-09
	Ruminococcus sp. AF16-40	3206.67	-18.098	5.49246e-11
